# Evaluation of three sets of advanced backcrosses of eggplant with wild relatives from different genepools under low N fertilization conditions

**DOI:** 10.1101/2023.05.04.539369

**Authors:** Gloria Villanueva, Mariola Plazas, Pietro Gramazio, Reyes D. Moya, Jaime Prohens, Santiago Vilanova

## Abstract

The development of new cultivars with improved nitrogen use efficiency (NUE) is key for implementing sustainable agriculture practices. Crop wild relatives (CWRs) provide valuable genetic resources for breeding programs aimed at achieving this goal. In this study, three eggplant (*Solanum melongena*) accessions together with their advanced backcrosses (ABs; BC3 to BC5 generations) with introgressions from the wild relatives *S. insanum*, *S. dasyphyllum*, and *S. elaeagnifolium* were evaluated for 22 morpho-agronomic, physiological, and N use efficiency (NUE) traits under low nitrogen fertilization conditions. The three *S. melongena* recurrent parents were also evaluated under control (normal) N fertilization. Reduction of N fertilization in the parents resulted in decreased chlorophyll content-related traits, aerial biomass, stem diameter and yield, and increased NUE, nitrogen uptake efficiency (NUpE), and nitrogen utilization efficiency (NUtE). However, the decrease in yield was moderate, ranging between 62.6% and 72.6%. A high phenotypic variation was observed within each of the three sets of ABs under low nitrogen conditions, with some individuals displaying improved transgressive characteristics over the recurrent parents. Genotyping with the SPET 5k probes platform revealed a high, although variable, degree of recovery of the recurrent parent genome in the ABs and allowed the identification of 16 QTLs. Different allelic effects were observed for the introgressed QTL alleles. Several candidate genes were identified in the QTL regions associated with plant growth, yield, fruit size, and NUE-related parameters. Our results show that eggplant materials with introgressions from CWRs can result in a dramatic impact in eggplant breeding for a more sustainable agriculture.
