## Supplemental Table for "Evaluation of three sets of advanced backcrosses of eggplant with wild relatives from different genepools under low N fertilization conditions": Supplementary_tables.xlsx

### Sheet: Table S1
Table S1. Mean values and standard error (SE) of coconut fiber substrate chemical composition used in the evaluation under low (LN) or normal (NN) of eggplant lines of S. melongena MEL5, MEL1 and MEL3 and its advanced backcrosses with S. insanum, S. dasyphyllum and S. elaeagnifolium.
Coconut fiber characteristics	Abbreviations	Units	Mean ± SE
pH	pH	-	6.00 ± 0.0
Electrical conductivity	E.C.	mSa m-1	50.0 ± 1.0
Moisture	M	%	71.46 ± 0.52
Ash	A	% FWb	5.01 ± 0.39
Total nitrogen content	N	% FW	0.37 ± 0.04
Content in carbonates	CaCO3	% FW	4.3 ± 0.68
Organic matter content	O.M.	% FW	13.55 ± 1.87
Phosphorus content	P	% P2O5 FW	0.07 ± 0.03
Potassium content	K	% K2O FW	0.26 ± 0.03
Calcium content	Ca	% CaO FW	0.02 ± 0.00
Magnesium content	Mg	% MgO FW	0.24 ± 0.00
Iron content	Fe	g kg-1 FW	1.02 ± 0.08
Zinc content	Zn	mg kg-1 FW	2.51 ± 0.25
Copper content	Cu	mg kg-1 FW	1.56 ± 0.18
a mS: millisiemens.b FW: fresh weight

### Sheet: Table S2
Table S2. Chemical composition of intake irrigation water.
Water characteristics	Abbreviations	Units	Intake water
pH	pH	-	7.43
Electrical conductivity	E.C.	mS cm-1	1.4
Nitrates	NO3-	mmol/L	0.29
Nitrites	NO2-	mmol/L	0
Ammonium	NH4+	mmol/L	0.03
Phosphates	H2PO4-	mmol/L	0
Sulphates	SO42-	mmol/L	3.37
Calcium	Ca2+	mmol/L	3.79
Magnesium	Mg2+	mmol/L	0.38
Potassium	K	mmol/L	0.12
Carbonates	CO32-	mmol/L	0
Bicarbonates	HCO3-	mmol/L	0.1
Sodium	Na	mmol/L	7.8
Chlorine	Cl	mmol/L	0.04

### Sheet: Table S3
Table S3. Correlation coefficients between traits evaluated and the two first principal components (PC1 and PC2) of the PCA of of advanced backcrosses (ABs) of lines of S. insanum, S. dasyphyllum and S. elaeagnifolium and its corresponding recurrent parents.
	AB S. insanum		AB S. dasyphyllum		AB S. elaeagnifolium
Traits	PC1	PC2	PC1	PC2	PC1	PC2
Plant traits
P-Chl	-0.293317	-0.0800203	0.238339	0.238331	0.0723756	-0.200901
P-Flav	0.272605	0.106798	-0.16191	-0.341595	-0.0357567	0.346286
P-Anth	0.268832	0.193272	-0.213018	-0.303051	-0.0936294	0.188277
P-NBI	-0.336058	-0.102772	0.24334	0.335864	0.0795297	-0.30649
P-Biomass	0.191448	-0.265108	-0.323157	0.0598127	0.0345607	0.292332
P-Diam	0.22679	-0.223788	-0.315103	-0.0649227	-0.0142655	0.297758
Yield	0.187229	-0.400834	-0.344623	0.177611	-0.31778	0.210806
NUE	0.200522	-0.379713	-0.326472	0.209176	-0.275633	0.241836
NUpE	0.0936543	-0.405459	-0.151931	0.238678	-0.0138139	0.0446046
NUtE	0.21643	-0.0191781	-0.236191	-0.0919355	-0.227891	0.127273
Fruit traits
F-PedLength	0.22683	0.106732	-0.141111	0.176109	-0.338746	-0.125834
F-CaLength	0.261993	0.152696	-0.245666	0.178791	-0.343881	-0.134361
F-Length	0.23646	0.0157756	-0.106625	0.31211	-0.323357	-0.183586
F-Width	0.205692	0.0832215	-0.0852704	0.287329	-0.282399	-0.174378
F-Number	0.0049105	-0.367126	-0.315244	0.0378047	-0.0877265	0.380758
F-Weight	0.226355	-0.0642804	-0.114046	0.189764	-0.344432	-0.182489
Composition traits
N-Leaf	-0.256694	-0.110923	0.18095	0.202605	0.203823	-0.261795
C-Leaf	-0.114756	-0.14402	0.108421	0.19134	0.272789	0.0554714
N-Fruit	-0.145034	-0.299566	0.0397134	0.180252	0.19792	0.0605439
C-Fruit	-0.0185117	-0.177557	-0.203065	0.130573	0.216696	0.154865
N-Stem	-0.242708	-0.0123384	0.0282433	0.25628	0.0398534	-0.19891
C-Stem	0.0810079	-0.0950582	-0.0710683	0.00917628	-0.0243802	-0.00253692
